# Müllerian duct maintenance at the cranial region is promoted by *Gata2*

**DOI:** 10.64898/2026.03.11.711111

**Authors:** Shuai Jia, Allyssa Fogarty, Wenyan Bai, Fei Zhao

## Abstract

The paradigm of sexual differentiation holds that female embryos retain Müllerian ducts (the precursor to female reproductive tract) by default in the absence of anti-Müllerian hormone (AMH). However, whether Müllerian duct maintenance requires active signaling has remained unclear. Here, we discover that the deletion of mesenchymal *Gata2* induces selective regression of the cranial Müllerian duct (future oviduct). This regression is not driven by ectopic AMH signaling, but rather by the loss of region-specific NRG1 signaling. In contrast, the caudal Müllerian duct (future uterus) is retained and displays disrupted epithelial differentiation upon *Gata2* deletion in either the mesenchymal or epithelial compartments. Our findings reveal a region-specific, GATA2-dependent program that actively maintains the cranial Müllerian duct, reshaping our understanding of female reproductive tract development.
