## Supplementary material for "Müllerian duct maintenance at the cranial region is promoted by *Gata2*": Data S2

### Sheet: Mullen et al., 2018 
Gene	Log2fold change		https://www.pnas.org/doi/10.1073/pnas.1721793115#t01
Ankrd63	8.92
Wif1	8.41
Syt1	7.57
Galnt5	7.14
Sp6	6.84
Dlx5	6.69
Gm11532	6.57
Msx2	6.51
Gata5	6.45
Smpd3	5.96
Ndufa4l2	5.57
Aplnr	5.53
Cadps	5.43
Ltbp2	5.35
Slc22a3	5.24
Ednrb	5.1
Syt6	5.09
Ablim3	4.61
Fbxo2	4.59
Olfm2	4.58
Col15a1	4.52
Dgkk	4.52
Tac2	4.49
Lor	4.42
H2-T23	4.38
Col13a1	4.34
Prss35	4.33
Fgfr3	4.23
Dbc1	4.14
Ntsr1	4.08
Enpp1	4.01
Bean1	4
Pi16	3.94
Smad9	3.92
Adam12	3.92
Shisa3	3.82
Kazald1	3.8
Epas1	3.78
Tgfb1	3.71
Ntrk3	3.68
Igfbp7	3.68
Acer2	3.65
Smad6	3.56
P4ha3	3.43
Grin3a	3.42
Acot11	3.38
Galnt14	3.37
Ntf5	3.23
Rap1gap2	3.21
Slc24a3	3.2
Gdf10	3.19
Wnk4	3.16
Msx1	3.16
Cux2	3.06
Ecm1	3
Osx	2.99
Trim9	2.98
Fam181b	2.96
Fam151a	2.96
St3gal5	2.93
Lrrc55	2.92
Id4	2.91
Plcb2	2.86
Draxin	2.86
Me1	2.82
Shisa2	2.78
Atp1b1	2.76
Ramp2	2.73
Acta2	2.73
Unc5b	2.71
Col9a3	2.67
Nog	2.57
Bmper	2.55
Stmn2	2.55
Hey1	2.54
Olfml3	2.54
Rgs2	2.53
Tagln	2.5
Gngt2	2.49
Bambi	2.47
Pid1	2.43
Sox9	2.43

### Sheet: Park et al., 2013
Gene Name	Accession	Fold					orignal
Sp6	NM_031183.2	7.715					https://pmc.ncbi.nlm.nih.gov/articles/PMC4047716/
Wif1	NM_011915.2	7.36
Msx2	NM_013601.2	6.688
Dlx5	NM_010056.2	4.069
Gata5	NM_008093.2	3.939
Ednrb	NM_007904.4	3.633
Ablim3	NM_198649.3	3.503
Ncstn	NM_021607.3	3.451
Ddx17	NM_199080.2	3.33
Syt1	NM_009306.3	3.273
H2-T23	NM_010398.1	3.219
Mbp	NM_010777.3	3.023
Mael	NM_175296.4	2.977
Stk31	NM_029916.2	2.951
Dppa4	NM_028610.2	2.937
Rpl39l	NM_026594.2	2.914
Pou5f1	NM_013633.3	2.893
Zmat2	NM_025594.3	2.867
Nfatc1	NM_016791	2.76
Helb	NM_080446.2	2.751
Dazl	NM_010021.5	2.7
Gfra2	NM_008115.2	2.658
Epha4	NM_007936.3	2.634
Ptprd	NM_011211.3	2.576
Fbxo10	NM_001024142.1	−2.744
Phip	NM_001081216.1	−2.764
Cnn3	NM_028044.2	−2.944
Spry4	NM_011898.2	−3.112
Hspa14	NM_015765.2	−3.21
Bcas2	NM_026602.3	−3.405
Kif1c	NM_153103.2	−4.155
Tfap2c	NM_009335.2	−4.37
Kif5b	NM_008448.3	−4.406
Mat2a	NM_145569.4	−6.663
Fank1	NM_025850.2	−8.488

### Sheet: 108 genes(combine)
Gene	Source
Ankrd63	Mullen et al., 2018
Galnt5	Mullen et al., 2018
Gm11532	Mullen et al., 2018
Smpd3	Mullen et al., 2018
Ndufa4l2	Mullen et al., 2018
Aplnr	Mullen et al., 2018
Cadps	Mullen et al., 2018
Ltbp2	Mullen et al., 2018
Slc22a3	Mullen et al., 2018
Syt6	Mullen et al., 2018
Fbxo2	Mullen et al., 2018
Olfm2	Mullen et al., 2018
Col15a1	Mullen et al., 2018
Dgkk	Mullen et al., 2018
Tac2	Mullen et al., 2018
Lor	Mullen et al., 2018
Col13a1	Mullen et al., 2018
Prss35	Mullen et al., 2018
Fgfr3	Mullen et al., 2018
Dbc1	Mullen et al., 2018
Ntsr1	Mullen et al., 2018
Enpp1	Mullen et al., 2018
Bean1	Mullen et al., 2018
Pi16	Mullen et al., 2018
Smad9	Mullen et al., 2018
Adam12	Mullen et al., 2018
Shisa3	Mullen et al., 2018
Kazald1	Mullen et al., 2018
Epas1	Mullen et al., 2018
Tgfb1	Mullen et al., 2018
Ntrk3	Mullen et al., 2018
Igfbp7	Mullen et al., 2018
Acer2	Mullen et al., 2018
Smad6	Mullen et al., 2018
P4ha3	Mullen et al., 2018
Grin3a	Mullen et al., 2018
Acot11	Mullen et al., 2018
Galnt14	Mullen et al., 2018
Ntf5	Mullen et al., 2018
Rap1gap2	Mullen et al., 2018
Slc24a3	Mullen et al., 2018
Gdf10	Mullen et al., 2018
Wnk4	Mullen et al., 2018
Msx1	Mullen et al., 2018
Cux2	Mullen et al., 2018
Ecm1	Mullen et al., 2018
Osx	Mullen et al., 2018
Trim9	Mullen et al., 2018
Fam181b	Mullen et al., 2018
Fam151a	Mullen et al., 2018
St3gal5	Mullen et al., 2018
Lrrc55	Mullen et al., 2018
Id4	Mullen et al., 2018
Plcb2	Mullen et al., 2018
Draxin	Mullen et al., 2018
Me1	Mullen et al., 2018
Shisa2	Mullen et al., 2018
Atp1b1	Mullen et al., 2018
Ramp2	Mullen et al., 2018
Acta2	Mullen et al., 2018
Unc5b	Mullen et al., 2018
Col9a3	Mullen et al., 2018
Nog	Mullen et al., 2018
Bmper	Mullen et al., 2018
Stmn2	Mullen et al., 2018
Hey1	Mullen et al., 2018
Olfml3	Mullen et al., 2018
Rgs2	Mullen et al., 2018
Tagln	Mullen et al., 2018
Gngt2	Mullen et al., 2018
Bambi	Mullen et al., 2018
Pid1	Mullen et al., 2018
Sox9	Mullen et al., 2018
Wif1	Both
Syt1	Both
Sp6	Both
Dlx5	Both
Msx2	Both
Gata5	Both
Ednrb	Both
Ablim3	Both
H2-T23	Both
Ncstn	Park et al., 2013
Ddx17	Park et al., 2013
Mbp	Park et al., 2013
Mael	Park et al., 2013
Stk31	Park et al., 2013
Dppa4	Park et al., 2013
Rpl39l	Park et al., 2013
Pou5f1	Park et al., 2013
Zmat2	Park et al., 2013
Nfatc1	Park et al., 2013
Helb	Park et al., 2013
Dazl	Park et al., 2013
Gfra2	Park et al., 2013
Epha4	Park et al., 2013
Ptprd	Park et al., 2013
Fbxo10	Park et al., 2013
Phip	Park et al., 2013
Cnn3	Park et al., 2013
Spry4	Park et al., 2013
Hspa14	Park et al., 2013
Bcas2	Park et al., 2013
Kif1c	Park et al., 2013
Tfap2c	Park et al., 2013
Kif5b	Park et al., 2013
Mat2a	Park et al., 2013
Fank1	Park et al., 2014
